# Genome-wide identification and expression analysis of CDPK proteins in agarwood-producing Aquilaria agallocha trees

**DOI:** 10.1101/2025.04.27.650281

**Authors:** Khaleda Begum, Ankur Das, Raja Ahmed, Suraiya Akhtar, Sofia Banu

## Abstract

Calcium is the most common secondary messenger of the plant signal transduction mechanism. The Calcium-dependent protein kinases (*CDPK*s), a plant multi-gene family protein, act as sensors of calcium ion concentration inside plant cells. *CDPK*s convert variations in calcium concentration into a signal and phosphorylate various proteins that translate calcium signals into physiological reactions. *Aquilaria agallocha* is an aromatically important crop due to the production of valuable fragrant resinous agarwood in their heartwood. The trees produce agarwood when wounded and exposed to biotic and abiotic stresses. *CDPK*s are essential in plant development and growth, biotic and abiotic stress responses, and phytohormone-mediated signalling pathways. A comprehensive investigation of the stress-combating gene family (CDPK) in the *A*. *agallocha* genome is currently lacking. In this work, we used a bioinformatics approach to examine the entire genome of *A*. *agallocha* and identified 24 *CDPK* genes. According to the molecular phylogenetic relationships, the putative Aa*CDPK*s are grouped into four groups. Synteny analysis identified a few conserved segments (orthologous genes) between *A*. *agalloch*a and *Arabidopsis thaliana* (eight pairs), *A*. *sinensis* (twenty pairs), *Glycine max* (sixteen pairs), *Solanum tuberosum* (five pairs), and *Vitis vinifera* (ten pairs). Duplication analysis of *AaCDPK* genes indicated that dispersed duplications significantly contributed to the expansion of the *CDPK* gene family of *A*. *agallocha.* The observed AaCDPK-RBOH interaction within the protein interaction network suggests that this interaction may be crucial in integrating Ca^2+^ and ROS signaling pathways. RNA-seq data analysis shows differential expression of seven putative *AaCDPK* genes in agarwood tissue. qRT-PCR analysis revealed that six out of ten selected *AaCDPK* genes exhibited altered expression levels in response to MeJA, H_2_O_2_, and CaCl_2_ treatments. Integrated promoter analysis, PPI data, and in silico gene expression validated with qRT-PCR-analysis collectively suggest the role of CDPK-RBOH as a signalling molecule in initiating phytohormone-mediated agarwood resin formation. This study provides a strong foundation for future investigations into the study of functional roles and regulatory mechanisms of *AaCDPK* genes in sesquiterpene biosynthesis and agarwood formation.
