## Supplementary Table: 1 for "Genome-wide identification and expression analysis of CDPK proteins in agarwood-producing Aquilaria agallocha trees"

### Sheet: Sheet1
	Supplementary Table 1: Details of primer used in this study for qRT-PCR analysis
	Genes name	Primer code	Primer sequence (5'-3')	GC content(%)	Tm (°C)	Primer length(bp)
	AaCDPK1.1	AaCDPK1.1-F	AACCGCAGGGCTAAAGGCTG	60	69.4	20
		AaCDPK1.1-R	ATAACTCCATGACAACATGGAC	40.2	60.2	22
	AaCDPK11.1	AaCDPK11.1-F	TCTCCACCTTGGCCTAGCATA	52.4	65.7	21
		AaCDPK11.1-R	AAGTCAAGTTCACCACGCAAAACC	45.8	68.9	24
	AaCDPK13.2	AaCDPK13.2-F	GCACAGGCTATTCTTCGTGGAT	50	66.3	22
		AaCDPK13.2-R	GACCTGACAACATCCCCAAGA	52.4	66.2	21
	AaCDPK17.2	AaCDPK17.2-F	TCAAGGGGGCTTACGAGGAC	60	67.4	20
		AaCDPK17.2-R	GAAGTTCTCCGGCTTGAGGTCTC	43.5	66.1	23
	AaCDPK20	AaCDPK20-F	AGGCCAGGTGAAACTTTCAGTG	50	66.4	22
		AaCDPK20-R	AAGTCAAGTTCACCACGCAAAAC	43.5	66.`	23
	AaCDPK21	AaCDPK21-F	ACCAGAAGTCTTGAGGCGTAGT	50	63.1	22
		AaCDPK21-R	TGACCAGATCTTTTGCACCTTC	45.5	65.3	22
	AaCDPK32	AaCDPK32F	ATGCACCATTGAAGGCTATC	0.45	52.9	20
		AaCDPK32R	AGTTTCTGCCCAGAAAGGTGGG	54.5	59.7	22
	AaCDPK11.2	AaCDPK11.2F	CATAGAGATCTCAAGCCTGAGAG	0.478	54.1	22
		AaCDPK11.2R	ACTCCAGCACTCCATATGTCTA	45.5	54.9	22
	AaCDPK6.2	AaCDPK6.2F	CAG CAA GAA AGC GAG TAT CGG A	50	57.1	22
		AaCDPK6.2R	GGGCTAACGGGTGACATTTGGT	54.5	59.9	22
	AaCDPK10	AaCDPK10F	ATGGGAAACTGTAACGCGTGTG	50	58	22
		AaCDPK10R	ATATACTTGTCGCCGATTCGAG	45.5	54.4	22
