## Supplementary Table : 2 for "Genome-wide identification and expression analysis of CDPK proteins in agarwood-producing Aquilaria agallocha trees"

### Sheet: Final 24_CDPK
supplementary Table 2: Details of A. agallocha AaCDPKs
SI. No	Gene idenifier	Hit protein	Annoation of AaCDPKs	Group	% Identity	e-value	Strand	Chr/Scaffold ID	Length(CDS)	Start	End
1	Aq_ag.00g255200.m01	Calcium-dependent protein kinase 1.1 (Arabidopsis thaliana)	AaCDPK1.1	GroupI	70.8	0	+	KK901262.1	3236	33941	37176
2	Aq_ag.00g256370.m01	Calcium-dependent protein kinase1 (Arabidopsis thaliana)	AaCDPK1.2	GroupI	57.44	0	+	KK899247.1	4482	400931	405412
3	Aq_ag.00g709450.m01	Calcium-dependent protein kinase1 (Arabidopsis thaliana)	AaCDPK1.3	GroupI	63.59	0	-	KK899350.1	46964	126199	129904
4	Aq_ag.00g717290.m01	Calcium-dependent protein kinase3 (Arabidopsis thaliana)	AaCDPK3	GroupII	70.32	0	+	KK899913.1	3521	101019	104539
5	Aq_ag.00g624440.m01	Calcium-dependent protein kinase6 (Arabidopsis thaliana)	AaCDPK6.1	GroupI	75.24	0	-	KK899264.1	4464	85081	89544
6	Aq_ag.00g029150.m01	Calcium-dependent protein kinase 6 (Arabidopsis thaliana)	AaCDPK6.2	GroupI	83.67	0	+	KK899014.1	3587	357764	361350
7	Aq_ag.00g713730.m01	Calcium-dependent protein kinase 8 (Arabidopsis thaliana)	AaCDPK8	GroupIII	83.49	0	-	KK899274.1	5240	161972	167211
8	Aq_ag.00g237220.m01	Calcium-dependent protein kinase 9 (Arabidopsis thaliana)	AaCDPK9	GroupII	72.93	0	-	KK901429.1	2990	32298	35197
9	Aq_ag.00g895220.m01	Calcium-dependent protein kinase 10(Arabidopsis thaliana)	AaCDPK10	GroupIII	82.24	0	+	KK899844.1	4905	9663	14567
10	Aq_ag.00g241930.m01	Calcium-dependent protein kinase 11 (Arabidopsis thaliana)	AaCDPK11.1	GroupI	82.45	0	+	KK899351.1	3132	214658	217789
11	Aq_ag.00g303180.m01	Calcium-dependent protein kinase 11(Arabidopsis thaliana)	AaCDPK11.2	GroupI	71.61	0	+	KK899040.1	4529	205795	210323
12	Aq_ag.00g084550.m01	Calcium-dependent protein kinase 13 (Arabidopsis thaliana)	AaCDPK13.1	GroupIII	86.91	0	+	KK901039.1	3880	37860	41739
13	Aq_ag.00g251150.m01	Calcium-dependent protein kinase13 (Arabidopsis thaliana)	AaCDPK13.2	GroupIII	79.67	0	-	KK900183.1	4772	260026	264797
14	Aq_ag.00g665850.m01	Calcium-dependent protein kinase 16 (Arabidopsis thaliana)	AaCDPK16	GroupIV	71.38	0	-	KK900769.1	6128	60836	66963
15	Aq_ag.00g070840.m01	Calcium-dependent protein kinase 17.1 (Arabidopsis thaliana)	AaCDPK17.1	GroupII	72.18	0	-	KK899590.1	2243	9531	11773
16	Aq_ag.00g436910.m01	Calcium-dependent protein kinase 17.2 (Arabidopsis thaliana)	AaCDPK17.2	GroupII	72.38	0	+	KK901278.1	2243	64932	67174			-
17	Aq_ag.00g887570.m01	Calcium-dependent protein kinase 20 (Arabidopsis thaliana)	AaCDPK20	GroupI	72.53	0	-	KK899355.1	4270	8491	12760
18	Aq_ag.00g317960.m01	Calcium-dependent protein kinase 21 (Arabidopsis thaliana)	AaCDPK21	GroupII	65.95	0	-	KK900550.1	4401	94419	98819
19	Aq_ag.00g549490.m01	Calcium-dependent protein kinase 24 (Arabidopsis thaliana)	AaCDPK24.1	GroupIII	66.92	0	+	KK901829.1	2098	15735	16968
20	Aq_ag.00g770490.m01	Calcium-dependent protein kinase 24 (Arabidopsis thaliana)	AaCDPK24.2	GroupIII	72.06	2e-169	-	KK900074.1	1511	65312	66822
21	Aq_ag.00g614800.m01	Calcium-dependent protein kinase 28 (Arabidopsis thaliana)	AaCDPK28	GroupIV	76.65	0	+	KK903392.1	4421	22232	26652
22	Aq_ag.00g765790.m01	Calcium-dependent protein kinase 29 (Arabidopsis thaliana)	AaCDPK29	GroupII	72.95	0	-	KK899027.1	4793	293428	298220
23	Aq_ag.00g059820.m01	Calcium-dependent protein kinase 32 (Arabidopsis thaliana)	AaCDPK32	GroupIII	79.89	0	+	KK901636.1	2640	45527	48166
24	Aq_ag.00g539450.m01	Calcium-dependent protein kinase 33 (Arabidopsis thaliana)	AaCDPK33	GroupII	62.69	0	-	KK900238.1	3401	34134	37534
