## Supplementary Table: 3 for "Genome-wide identification and expression analysis of CDPK proteins in agarwood-producing Aquilaria agallocha trees"

### Sheet: Sheet1
Supplementary table 3:Motif Details
Motif	Sequence	width	Description
1	DIVGSPYYVAPEVLKRNYGPEVDVWSAGVILYILLSGVPPFWAETEQGIF	50	ATP binding (GO:0005524), protein kinase and protein phosphorylation
2	CHSMGVMHRDLKPENFLFANKKEBAPLKAIDFGLSVFFKPG	41	protein kinase
3	REVQIMHHLSGHPNIVELKGAYEDKNAVHLVMELCAGGELFDRIIAKGHY	50	protein kinase
4	AILRGKJDFDSDPWPSISDSAKDLVRKMLERDPKKRJTAHZVLEHPWJQE	50	protein kinase
5	ADVDGNGTIDYGEFIAATLHLNKMEREEHLYKAFQYFDKDGSGYITIDEL	50	EF_hand
6	KDKYTLGRELGRGQFGTTYLCTEKETGEQYACKSISKRKLVTKEDVEDVR	50	protein kinase
7	APDKPLDSAVLSRLKQFSAMNKLKKMALR	29	No match
8	JDDIISEVDTDNDGRISYDEFVAMMKKGT	29	EF_hand
9	VIAENLSEEEIAGJKZMFKMIDTDNSGKITLEELKDGLKKL	41	EF_hand
10	TERAAAELTRTIVGV	15	No match
