## Supplementary Table 5 for "Genome-wide identification and expression analysis of CDPK proteins in agarwood-producing Aquilaria agallocha trees"

### Sheet: Sheet1
		Supplementary Table 6.1: Log fold value of putative CDPKs of A. agallocha
	Sl no	Transcript ID	Gene	log2FC	P-adj	P-value	negative log10(p-value)
	1	Aq_ag.00g255200.m01	AaCDPK1.1	1.15717	4.77652e-18	1.51137e-17	16.8206
	3	Aq_ag.00g709450.m01	AaCDPK1.3	0.106548	0.128197	0.167993	0.77471
	4	Aq_ag.00g717290.m01	AaCDPK3	-0.578079	2.98721e-19	9.75173e-19	18.0109
	5	Aq_ag.00g624440.m01	AaCDPK6.1	-0.758299	1.69721e-73	1.2689e-72	71.8966
	6	Aq_ag.00g029150.m01	AaCDPK6.2	0.0841355	8.20765e-05	0.000147873	3.83011
	7	Aq_ag.00g713730.m01	AaCDPK8	0.212972	2.40662e-16	7.27354e-16	15.1383
	8	Aq_ag.00g237220.m01	AaCDPK9	-0.473592	0.0429381	0.0607276	1.21661
	9	Aq_ag.00g895220.m01	AaCDPK10	2.28974	7.70107e-182	1.15e-180	179.939
	10	Aq_ag.00g241930.m01	AaCDPK11.1	0.914117	0.482375	0.525384	0.279523
	11	Aq_ag.00g303180.m01	AaCDPK11.2	0.2322	8.50129e-06	1.6293e-05	4.788
	12	Aq_ag.00g084550.m01	AaCDPK13.1	0.668104	2.28614e-40	1.14198e-39	38.9423
	13	Aq_ag.00g251150.m01	AaCDPK13.2	0.0373206	0.602441	0.638286	0.194984
	14	Aq_ag.00g665850.m01	AaCDPK16	-0.848598	0.0180993	0.0269085	1.57011
	16	Aq_ag.00g436910.m01	AaCDPK17.2	1.17701	0.371479	0.428576	0.367972
	17	Aq_ag.00g887570.m01	AaCDPK20	1.71237	3.90525e-11	9.73836e-11	10.0115
	18	Aq_ag.00g317960.m01	AaCDPK21	1.295	3.44801e-74	2.59637e-73	72.5856
	19	Aq_ag.00g549490.m01	AaCDPK24.1	-1.13087	0.0748686	0.102014	0.991339
	20	Aq_ag.00g770490.m01	AaCDPK24.2	0.643033	0.620398	NA	#VALUE!
	21	Aq_ag.00g614800.m01	AaCDPK28	0.151427	0.0611971	0.0846243	1.0725
	22	Aq_ag.00g765790.m01	AaCDPK29	0.419092	0.000215496	0.000377885	3.42264
	23	Aq_ag.00g059820.m01	AaCDPK32	2.16021	1.04382e-156	1.3823e-155	154.859
	24	Aq_ag.00g539450.m01	AaCDPK33	0.490031	1.71077e-28	6.9925e-28	27.1554
			Supplementary Table 6.2: Log fold value of differentially expressed putative CDPKs of A. agallocha
		Transcript ID	Gene	log2FC	P-adj	P-value	negative log10(p-value)
		Aq_ag.00g255200.m01	AaCDPK1.1	1.15717	4.77652e-18	1.51137e-17	16.8206
		Aq_ag.00g895220.m01	AaCDPK10	2.28974	7.70107e-182	1.15e-180	179.939
		Aq_ag.00g887570.m01	AaCDPK20	1.71237	3.90525e-11	9.73836e-11	10.0115
		Aq_ag.00g317960.m01	AaCDPK21	1.295	3.44801e-74	2.59637e-73	72.5856
		Aq_ag.00g059820.m01	AaCDPK32	2.16021	1.04382e-156	1.3823e-155	154.859
		Aq_ag.00g256370.m01	AaCDPK1.2	-2.06972	9.12625e-23	3.27161e-22	21.4852
		Aq_ag.00g070840.m01	AaCDPK17.1	-6.00957	2.24535e-08	4.9639e-08	7.30418
