## Supplementary Table 6 for "Genome-wide identification and expression analysis of CDPK proteins in agarwood-producing Aquilaria agallocha trees"

### Sheet: Sheet1
		Supplementary file 6: GO terms of genes
		Function	GO terms	Number of genes
		Biological function	intracellular signal transduction	24
			regulation of pollen tube growth	23
			regulation of inward rectifier potassium channel activity	15
			positive regulation of response to salt stress	13
			protein autophosphorylation	12
			response to water deprivation	9
			response to cold	9
			regulation of anion channel activity	9
			abscisic acid-activated signaling pathway	8
			pollen maturation	7
			negative regulation of response to salt stress	7
			positive regulation of response to water deprivation	7
			defense response to fungus	6
			positive regulation of abscisic acid-activated signaling pathway	6
			response to salt stress	4
			heat acclimation	2
			positive regulation of gibberellic acid mediated signaling pathway	2
			response to calcium ion	2
			negative regulation of defense response to bacterium	2
			regulation of secondary shoot formation	2
			regulation of stomatal movement	1
		Cellular function	plasma membrane	24
			nucleus	24
			cytoplasm	12
			endoplasmic reticulum membrane	12
			cytosol	4
		Molecular function	calmodulin-dependent protein kinase activity	24
			calmodulin binding	24
			protein serine kinase activity	23
			ATP binding	23
			calcium ion binding	23
			calcium-dependent protein serine/threonine kinase activity	20
			calcium diacylglycerol-dependent serine/threonine kinase activity	4
			protein phosphatase binding	3
			protein serine/threonine phosphatase activity	2
			protein tyrosine kinase activity	2
			metal ion binding	1
