## Supplementary Table 7 for "Genome-wide identification and expression analysis of CDPK proteins in agarwood-producing Aquilaria agallocha trees"

### Sheet: Sheet1
	Supplementary Table 7: Duplication genes pair and divergent time
	Sl. No	Gene ID	Gene Name	Gene ID	Gene Name	Duplication Type	Ka	Ks	Ka_Ks	EffectiveLen	AverageS-sites	AverageN-sites	cN	cS	pN	pS	Time MYA(T=Ks/2α)*10^-6), α=(6.96*10^-9)	Negative Selection
	1	Aq_ag.00g029150.m01	AaCDPK6.2	Aq_ag.00g624440.m01	AaCDPK6.1	Whole genome Duplication	0.0959745	0.937276	0.102397	1497	335.167	1161.83	104.667	179.333	0.0900875	0.535057	67.333	Yes
	2	Aq_ag.00g070840.m01	AaCDPK17.1	Aq_ag.00g717290.m01	AaCDPK3	Disperserd Duplication	0.250123	2.78572	0.0897875	1377	306.583	227.667	227.667	224.333	0.21269	0.731721	17.9686	Yes
	5	Aq_ag.00g070840.m01	AaCDPK17.1	Aq_ag.00g436910.m01	AaCDPK17.2	Disperserd Duplication	0.116422	1.88158	0.0618744	1395	303.833	1091.17	117.667	209.333	0.107836	0.688974	135.171	Yes
	7	Aq_ag.00g549490.m01	AaCDPK24.1	Aq_ag.00g084550.m01	AaCDPK13.1	Disperserd Duplication	0.340113	2.77378	0.122617	1539	341	1198	327.583	249.417	0.273442	0.731427	199.266	Yes
