## Supplementary Table 8 for "Genome-wide identification and expression analysis of CDPK proteins in agarwood-producing Aquilaria agallocha trees"

### Sheet: Sheet1
Supplimentary Table 8: Orthologous gene pairs
Orthologous pairs of Aquilaria agallocha and Arabidopsis thaliana
Sl no	Scafold ID	AaCDPK	chromosomeID	A.sinensis gene ID
1	KK899040.1	AaCDPK11.2	1	AT1G35670.1
2	KK899040.1	AaCDPK11.2	4	AT4G09570.1
3	KK899264.1	AaCDPK6.1	2	AT2G17290.2
4	KK899264.1	AaCDPK6.1	4	AT4G38230.2
5	KK899264.1	AaCDPK6.1	4	AT4G35310.1
6	KK899590.1	AaCDPK17.1	5	AT5G19360.1
7	KK899027.1	AaCDPK29	1	AT1G76040.2
8	KK899351.1	AaCDPK11.1	4	AT4G09570.1
Orthologous pairs of Aquilaria agallocha and Aquilaria sinensis			chromosomeID
Sl no	Scafold ID	AaCDPK	chromosomeID	A.thaliana gene ID
1	KK899040.1	AaCDPK11.2	Chr06	evm.model.Scaffold137.67
2	KK899040.1	AaCDPK11.2	Chr06	evm.model.Scaffold101.55
3	KK899040.1	AaCDPK11.2	Chr06	evm.model.Scaffold18.253
4	KK900183.1	AaCDPK13.2	Chr06	evm.model.Scaffold291.23
5	KK899844.1	AaCDPK10	Chr08	evm.model.Scaffold45.15
6	KK899264.1	AaCDPK6.1	Chr01	evm.model.Scaffold6.557
7	KK899264.1	AaCDPK6.1	Chr02	evm.model.Scaffold283.22
8	KK899590.1	AaCDPK17.1	Chr06	evm.model.Scaffold15.52
9	KK901278.1	AaCDPK17.2	Chr03	evm.model.Scaffold54.18
10	KK899274.1	AaCDPK8	Chr06	evm.model.Scaffold14.211
11	KK899247.1	AaCDPK1.2	Chr06	evm.model.Scaffold26.301
12	KK899247.1	AaCDPK1.2	Chr06	evm.model.Scaffold167.93
13	KK899913.1	AaCDPK3	Chr02	evm.model.Scaffold3.210
14	KK900074.1	AaCDPK24.1	Chr03	evm.model.Scaffold235.37
15	KK899027.1	AaCDPK29	Chr04	evm.model.Scaffold23.243
16	KK899350.1	AaCDPK1.3	Chr04	evm.model.Scaffold601.15
17	KK899351.1	AaCDPK11.1	Chr06	evm.model.Scaffold18.253
18	KK899351.1	AaCDPK11.1	Chr06	evm.model.Scaffold137.67
19	KK899351.1	AaCDPK11.1	Chr06	evm.model.Scaffold101.55
20	KK899355.1	AaCDPK20	Chr06	evm.model.Scaffold26.317
Orthologous pairs of Aquilaria agallocha and Glycine max
Sl no	Scafold ID	AaCDPK	chromosomeID	G. max gene ID
1	KK899040.1	AaCDPK11.2	20	KRG91803
2	KK900183.1	AaCDPK13.2	18	RCW18877
3	KK900183.1	AaCDPK13.2	7	KRH49392
4	KK899264.1	AaCDPK6.1	14	KRH14009
5	KK899264.1	AaCDPK6.1	2	KRH74107
6	KK901278.1	AaCDPK17.2	14	KRH14593
7	KK901278.1	AaCDPK17.2	2	KRH73535
8	KK901278.1	AaCDPK1.2	20	KRG89696
9	KK899247.1	AaCDPK11.10	10	KRH32889
10	KK899247.1	AaCDPK1.2	2	KRH72128
11	KK899913.1	AaCDPK11.12	1	KRH77599
12	KK899913.1	AaCDPK3	11	KRH27875
13	KK899913.1	AaCDPK3	5	KRH59992
14	KK899027.1	AaCDPK29	14	KRH17481
15	KK899351.1	AaCDPK11.1	10	KRH34984
16	KK899351.1	AaCDPK11.1	20	KRG91803
Orthologous gene pairs of Aquilaria agallocha and Solanum tuberosum
Sl no	Scafold ID	AaCDPK	chromosomeID	S.tuberosum gene ID
1	KK899040.1	AaCDPK11.2	6	PGSC0003DMT400067082
2	KK899274.1	AaCDPK8	11	PGSC0003DMT400083474
3	KK899247.1	AaCDPK1.2	1	PGSC0003DMT400054983
4	KK899027.1	AaCDPK29	4	PGSC0003DMT400025581
5	KK899351.1	AaCDPK11.1	6	PGSC0003DMT400067082
