## Supplementary Table 9 for "Genome-wide identification and expression analysis of CDPK proteins in agarwood-producing Aquilaria agallocha trees"

### Sheet: Sheet1
		Supplementary tabel 9: Quality asssement details of protein structure build with homology modeling
		Protein Name	Template ID	MolProbity Score	Clash Score	Ramachandran Favour	ERRAT (quality factor)
		AaCDPK1.1	3mwu.1.A	1.76	2.59	93.95%	94.2935
		AaCDPK1.2	3igo.1.A	1.57	2.62	0.9275	91.1357
		AaCDPK1.3	SMTL ID : 3lij.1	1.57	3.77	0.9668	92.5408
		AaCDPK3	4ieb.1.A	1.57	2.93	0.9479	91.5068
		AaCDPK6.1	3ncg.1.A	1.52	2.1	0.9028	92.3513
		AaCDPK6.2	3mwu.1.A	1.31	1.31	0.9289	92.399
		AaCDPK8	3lij.1.A	1.69	3.12	0.9323	92.7681
		AaCDPK9	3igo.1.A	1.7	4.74	0.9269	91.5663
		AaCDPK10	1JWZ6.1.A	1.48	1.06	0.9284	94.8454
		AaCDPK11.1	3lij.1.A	1.64	3.65	0.9195	90.4651
		AaCDPK11.2	3igo.1.A	1.78	4.44	0.9377	91.1357
		AaCDPK13.1	3lij.1.A	1.74	3.72	0.9453	91.5842
		AaCDPK13.2	3lij.1.A	1.51	2.93	0.9352	93.0748
		AaCDPK16	3v51.1.A	1.33	1.26	94.14	92.5059
		AaCDPK17.1	3i79.1.A	1.56	3.84	0.9628	94.1341
		AaCDPK17.2	4ieb.1.A	1.54	3.16	0.9469	92.9775
		AaCDPK20	4ieb.1.A	1.82	4.1	0.9241	92.439
		AaCDPK21	3t3v.1.A	1.43	2.18	0.9652	96.9274
		AaCDPK24.1	4ieb.1.A	1.63	4.42	0.9385	92.3077
		AaCDPK24.2	3i7b.1.A	1.68	4.8	0.9336	93.1159
		AaCDPK28	4mvf.1.A	1.51	3.8	0.9524	92.0482
		AaCDPK29	3lij.1.A	1.98	5.2	0.9121	90.8072
		AaCDPK32	3q5i.1.A	1.64	5.46	0.9509	93.287
		AaCDPK33	4qox.1.A	1.6	2.31	0.9412	0.9081
